# Evolutionary velocity with protein language models

**DOI:** 10.1101/2021.06.07.447389

**Authors:** Brian L. Hie, Kevin K. Yang, Peter S. Kim

## Abstract

Predicting the order of biological homologs is a fundamental task in evolutionary biology. For protein evolution, this order is often determined by first arranging sequences into a phylogenetic tree, which has limiting assumptions and can suffer from substantial ambiguity. Here, we demonstrate how machine learning algorithms called language models can learn mutational likelihoods that predict the directionality of evolution, thereby enabling phylogenetic analysis that addresses key limitations of existing methods. Our main conceptual advance is to construct a “vector field” of protein evolution through local evolutionary predictions that we refer to as evolutionary velocity (evo-velocity). We show that evo-velocity can successfully predict evolutionary order at vastly different timescales, from viral proteins evolving over years to eukaryotic proteins evolving over geologic eons. Evo-velocity also yields new evolutionary insights, predicting strategies of viral-host immune escape, resolving conflicting theories on the evolution of serpins, and revealing a key role of horizontal gene transfer in the evolution of eukaryotic glycolysis. In doing so, our work suggests that language models can learn sufficient rules of natural protein evolution to enable evolutionary predictability.
