## Supplementary material for "Evolutionary velocity with protein language models": Data S1: DMS benchmark results

protein	dms	model_name	corr	pval
dms_adrb2	DMS_0.15	DeepSequence	0.46271604889914103	0.0
dms_adrb2	DMS_0.15	esm1b	0.4598212297664396	0.0
dms_adrb2	DMS_0.15	tape	0.2375852915351548	1.5610021574054106e-100
dms_adrb2	DMS_0.625	DeepSequence	0.5219299153708199	0.0
dms_adrb2	DMS_0.625	esm1b	0.5205633353787167	0.0
dms_adrb2	DMS_0.625	tape	0.26470129065362336	3.3564178106503775e-125
dms_adrb2	DMS_0	DeepSequence	0.391597764414569	3.0389597487856813e-284
dms_adrb2	DMS_0	esm1b	0.3904187478041421	2.1235510788860287e-282
dms_adrb2	DMS_0	tape	0.2032845866266278	1.527602652591189e-73
dms_adrb2	DMS_5	DeepSequence	0.446730164694329	0.0
dms_adrb2	DMS_5	esm1b	0.4543821086295187	0.0
dms_adrb2	DMS_5	tape	0.2653010441266649	5.694745103070222e-126
dms_bla	DMS_(a)	DeepSequence	0.31834780012324	0.008653765888684831
dms_bla	DMS_(a)	esm1b	0.7555821611800555	1.4749995233426459e-13
dms_bla	DMS_amp_0_(b)	DeepSequence	0.1495877145087174	2.64173825911884e-26
dms_bla	DMS_amp_0_(b)	esm1b	0.1204696880950448	1.4803470893287775e-17
dms_bla	DMS_amp_0_(b)	tape	0.048843408431956906	0.0005661440376778521
dms_bla	DMS_amp_10_(b)	DeepSequence	0.09991812464665394	2.8644213540126883e-12
dms_bla	DMS_amp_10_(b)	esm1b	0.08640662413910985	1.5803399905741995e-09
dms_bla	DMS_amp_10_(b)	tape	0.0004800803703593764	0.9732971211363335
dms_bla	DMS_amp_156_(b)	DeepSequence	0.4383963273209944	6.234549196213311e-233
dms_bla	DMS_amp_156_(b)	esm1b	0.415996174415322	1.3142248131922309e-207
dms_bla	DMS_amp_156_(b)	tape	0.054601496297850494	0.00011605491171193794
dms_bla	DMS_amp_2500_(b)	DeepSequence	0.7532877726948102	0.0
dms_bla	DMS_amp_2500_(b)	esm1b	0.62982735475457	0.0
dms_bla	DMS_amp_2500_(b)	tape	0.12206622599896468	5.4972951158462086e-18
dms_bla	DMS_amp_39_(b)	DeepSequence	0.27085003986887574	1.9707351833712756e-84
dms_bla	DMS_amp_39_(b)	esm1b	0.24960186969966436	1.4082833219128296e-71
dms_bla	DMS_amp_39_(b)	tape	0.04559911460961894	0.0012903883344428184
dms_bla	DMS_amp_625_(b)	DeepSequence	0.616494865136829	0.0
dms_bla	DMS_amp_625_(b)	esm1b	0.5196224520682482	0.0
dms_bla	DMS_amp_625_(b)	tape	0.08533313443745069	1.6379381326257636e-09
dms_bla	DMS_(a)	tape	0.12906315476978286	0.29791837159355805
dms_bla	DMS_cefo_0.2_(b)	DeepSequence	0.06479001941522407	4.764129280720241e-06
dms_bla	DMS_cefo_0.2_(b)	esm1b	0.08924407890162263	2.8336180526578225e-10
dms_bla	DMS_cefo_0.2_(b)	tape	0.06977367529307517	8.322562218856437e-07
dms_bla	DMS_(d)	DeepSequence	0.7162613994222705	0.0
dms_bla	DMS_(d)	esm1b	0.6175089377922366	0.0
dms_bla	DMS_(d)	tape	0.24551476492612928	1.6896357563297256e-69
dms_bla	DMS_M182T_(c)	DeepSequence	0.41229452706345804	1.7449137506975667e-09
dms_bla	DMS_M182T_(c)	esm1b	0.40241154088901226	4.57636250703111e-09
dms_bla	DMS_M182T_(c)	tape	0.07288405652690443	0.30876310793893114
dms_bla	DMS_WT_(c)	DeepSequence	0.7326302087327433	2.8404642983707466e-167
dms_bla	DMS_WT_(c)	esm1b	0.5874454318514593	6.724767022002867e-93
dms_bla	DMS_WT_(c)	tape	0.09819047262157708	0.001981007377798669
dms_brca1	DMS_(b)	DeepSequence	0.4047869009745998	4.423167824654717e-24
dms_brca1	DMS_(b)	esm1b	0.45694788919675	1.93318683077114e-95
dms_brca1	DMS_(b)	tape	0.005456625866002338	0.8152063715183948
dms_brca1	DMS_E3_all_(a)	DeepSequence	0.19199852455767094	1.4980559661463966e-41
dms_brca1	DMS_E3_all_(a)	esm1b	0.2189072475383177	8.8340734317546e-54
dms_brca1	DMS_E3_all_(a)	tape	0.09546322415654078	2.6187384324133842e-11
dms_brca1	DMS_E3_high_(a)	DeepSequence	0.2867304570386528	1.0979344439677105e-57
dms_brca1	DMS_E3_high_(a)	esm1b	0.4085448177238261	1.1664441411906668e-120
dms_brca1	DMS_E3_high_(a)	tape	0.12855208253080927	1.717390530741187e-12
dms_brca1	DMS_Y2H_all_(a)	DeepSequence	0.1458854650028293	8.911061897810844e-10
dms_brca1	DMS_Y2H_all_(a)	esm1b	0.17887399321267078	4.919065688392969e-14
dms_brca1	DMS_Y2H_all_(a)	tape	0.015373822906974718	0.5206500401748948
dms_brca1	DMS_Y2H_high_(a)	DeepSequence	0.19708795755683434	1.1752861690789232e-13
dms_brca1	DMS_Y2H_high_(a)	esm1b	0.22008938620638763	9.889679798932104e-17
dms_brca1	DMS_Y2H_high_(a)	tape	0.004764319983260319	0.8590404278852594
dms_calm1	DMS	DeepSequence	0.2330033047345174	8.914752022358896e-24
dms_calm1	DMS	esm1b	0.17319278937642282	1.1232959540674353e-13
dms_calm1	DMS_flipped	DeepSequence	0.3062765620647369	1.1183901491415715e-40
dms_calm1	DMS_flipped	esm1b	0.2411329605578252	2.1349047024145785e-25
dms_calm1	DMS_flipped	tape	0.1837588863787141	3.1157693559656595e-15
dms_calm1	DMS	tape	0.14116342509631433	1.5724755846847342e-09
dms_cas9	DMS_negative	DeepSequence	0.004848793568882744	0.8142239894810064
dms_cas9	DMS_negative	esm1b	0.019882347442963716	0.3352363987916449
dms_cas9	DMS_negative	tape	0.0017998143087917923	0.930495483814439
dms_cas9	DMS_positive	DeepSequence	0.22851529628747885	3.1452919781422375e-29
dms_cas9	DMS_positive	esm1b	0.25174063364542354	2.616248848917196e-35
dms_cas9	DMS_positive	tape	0.013428066105036005	0.5151941820882274
dms_ccdb	DMS	DeepSequence	0.39935197001268213	2.970528636274949e-46
dms_ccdb	DMS	esm1b	0.3205604698358926	1.6427840699544258e-29
dms_ccdb	DMS	tape	0.03841389358920709	0.18803743673704723
dms_env	DMS	DeepSequence	0.1364977788639145	1.536058038113284e-54
dms_env	DMS	esm1b	0.2272539325101877	2.5333673461889216e-150
dms_env	DMS	tape	0.009493047850815815	0.2816700766963991
dms_gal4	DMS_nonsel_24	DeepSequence	0.3979461745420211	1.1526528473140733e-46
dms_gal4	DMS_nonsel_24	esm1b	0.3954970829208451	4.594996941953927e-46
dms_gal4	DMS_nonsel_24	tape	0.13846766199724272	1.533464149426537e-06
dms_gal4	DMS_selA_24	DeepSequence	0.5077841116273563	2.197956283330219e-79
dms_gal4	DMS_selA_24	esm1b	0.6021526297236494	6.636979147007923e-119
dms_gal4	DMS_selA_24	tape	0.09553936898612943	0.0009390606210724916
dms_gal4	DMS_selA_40	DeepSequence	0.4989766996660709	2.684745377616402e-76
dms_gal4	DMS_selA_40	esm1b	0.5967951813034778	2.6637849907712347e-116
dms_gal4	DMS_selA_40	tape	0.094348905947577	0.001087828756169173
dms_gal4	DMS_selB_40	DeepSequence	0.5227932922761602	7.38773187763028e-85
dms_gal4	DMS_selB_40	esm1b	0.5853487624876157	6.706335605087413e-111
dms_gal4	DMS_selB_40	tape	0.11369030079182753	8.132918607221386e-05
dms_gal4	DMS_selC_40	DeepSequence	0.5244389442358764	1.7846031315575084e-85
dms_gal4	DMS_selC_40	esm1b	0.5762667197798632	9.145302069425205e-107
dms_gal4	DMS_selC_40	tape	0.10702926504179254	0.0002087347499559177
dms_gal4	DMS_selC_64	DeepSequence	0.494098640620667	1.2593633517964003e-74
dms_gal4	DMS_selC_64	esm1b	0.5517083524781503	3.2820582880648614e-96
dms_gal4	DMS_selC_64	tape	0.08448549621629675	0.003456143239333735
dms_gmr	DMS_30C	DeepSequence	0.502111208669019	1.221594736391909e-115
dms_gmr	DMS_30C	esm1b	0.23465733584245102	5.947209986999091e-24
dms_gmr	DMS_30C	tape	0.1492223778693787	1.9657539377758506e-10
dms_gmr	DMS_37C	DeepSequence	0.5518404077970945	3.578146801608473e-154
dms_gmr	DMS_37C	esm1b	0.2641519141608197	3.703630135783278e-32
dms_gmr	DMS_37C_glycerol	DeepSequence	0.441954874963	2.5618231516091494e-95
dms_gmr	DMS_37C_glycerol	esm1b	0.24061306519003084	1.961129535626483e-27
dms_gmr	DMS_37C_glycerol_Gm_25mug/mL	DeepSequence	0.5000288046295195	2.5951041350811585e-123
dms_gmr	DMS_37C_glycerol_Gm_25mug/mL	esm1b	0.2586144137201016	4.967532105786544e-31
dms_gmr	DMS_37C_glycerol_Gm_25mug/mL	tape	0.13649749763365576	1.5599094871630648e-09
dms_gmr	DMS_37C_glycerol	tape	0.10771153599509588	1.5853092357959618e-06
dms_gmr	DMS_37C_Gm_25mug/mL	DeepSequence	0.5528862800178228	1.708655638819014e-137
dms_gmr	DMS_37C_Gm_25mug/mL	esm1b	0.23116041222616127	3.5461337411146575e-22
dms_gmr	DMS_37C_Gm_25mug/mL	tape	0.17203647140060196	7.931267431625084e-13
dms_gmr	DMS_37C	tape	0.17267204841237216	2.234963951187687e-14
dms_gmr	DMS_37C_TMAO	DeepSequence	0.5354602416459431	4.4257688340098606e-141
dms_gmr	DMS_37C_TMAO	esm1b	0.2560155170568497	9.678659425274974e-30
dms_gmr	DMS_37C_TMAO_Gm_25mug/mL	DeepSequence	0.5244747022716602	1.9241006857494792e-112
dms_gmr	DMS_37C_TMAO_Gm_25mug/mL	esm1b	0.20302442938196127	3.601404841334802e-16
dms_gmr	DMS_37C_TMAO_Gm_25mug/mL	tape	0.1251976387695432	5.920115606905355e-07
dms_gmr	DMS_37C_TMAO	tape	0.16289457108337516	9.743610945684138e-13
dms_gmr	DMS_42C	DeepSequence	0.488492283294406	8.18894092756872e-81
dms_gmr	DMS_42C	esm1b	0.18744033860547538	5.359545884682432e-12
dms_gmr	DMS_42C_glycerol	DeepSequence	0.5455617274538593	2.295479656878454e-136
dms_gmr	DMS_42C_glycerol	esm1b	0.24915953240445138	3.4604592907451486e-26
dms_gmr	DMS_42C_glycerol	tape	0.2000092251450542	2.940393919314861e-17
dms_gmr	DMS_42C	tape	0.12628082412794703	3.782135644104369e-06
dms_gmr	DMS_42C_TMAO	DeepSequence	0.49225575207087474	1.5971627054010774e-91
dms_gmr	DMS_42C_TMAO	esm1b	0.17906556306072619	3.5708697036167628e-12
dms_gmr	DMS_42C_TMAO	tape	0.15058358916108583	5.437327919481325e-09
dms_haeiiim	DMS_G17	DeepSequence	0.6535582129318239	2.1125151804510994e-235
dms_haeiiim	DMS_G17	esm1b	0.4551141395246057	3.035073580121956e-99
dms_haeiiim	DMS_G17	tape	0.2710203065954	7.959518045613299e-34
dms_haeiiim	DMS_G3	DeepSequence	0.6414985237097386	3.874119314799191e-224
dms_haeiiim	DMS_G3	esm1b	0.42983149784919794	1.4165229749349164e-87
dms_haeiiim	DMS_G3	tape	0.24498042500995532	9.304257919282743e-28
dms_haeiiim	DMS_G7	DeepSequence	0.5683852644380207	1.731039854018041e-165
dms_haeiiim	DMS_G7	esm1b	0.3743257285880438	3.2795166017861567e-65
dms_haeiiim	DMS_G7	tape	0.1971056400153393	2.389784887195575e-18
dms_ha_h1	DMS	DeepSequence	0.2715379436470719	6.164522169310343e-178
dms_ha_h1	DMS	esm1b	0.006831785895297408	0.4794798872425735
dms_ha_h1	DMS	tape	0.04489882433348279	3.325082235409498e-06
dms_ha_h3	DMS	DeepSequence	0.26174259024142765	5.912845139255462e-168
dms_ha_h3	DMS	esm1b	0.03979000000675215	3.6682843840178484e-05
dms_ha_h3	DMS	tape	0.005990568835392918	0.5344915245496096
dms_hras	DMS_attenuated	DeepSequence	0.09480690806259634	1.0479560428403852e-07
dms_hras	DMS_attenuated	esm1b	0.12468040485935417	2.4600643101407932e-12
dms_hras	DMS_attenuated	tape	0.057199744766319956	0.0013552256819877912
dms_hras	DMS_g12v	DeepSequence	0.4438699613185293	1.6811402510481535e-151
dms_hras	DMS_g12v	esm1b	0.3497178062419292	7.226201924332676e-91
dms_hras	DMS_g12v	tape	0.4247168432404402	1.568932465970329e-137
dms_hras	DMS_regulated	DeepSequence	0.44617562240983905	3.0371217251659067e-153
dms_hras	DMS_regulated	esm1b	0.36274276899517155	4.0912902475523614e-98
dms_hras	DMS_regulated	tape	0.33920506541961	2.9030437061186834e-85
dms_hras	DMS_unregulated	DeepSequence	0.4485160951477809	5.0024730346647555e-155
dms_hras	DMS_unregulated	esm1b	0.33744030589032775	2.412670423440351e-84
dms_hras	DMS_unregulated	tape	0.34313452620187873	2.4744668581803584e-87
dms_hsp82	DMS	DeepSequence	0.4941006193275128	4.431885852908027e-265
dms_hsp82	DMS	esm1b	0.4634698830521854	2.584364322992875e-229
dms_hsp82	DMS	tape	0.12123787293858959	1.240178270302547e-15
dms_infa	DMS_min	DeepSequence	0.5307814630161093	2.840276824489343e-100
dms_infa	DMS_min	esm1b	0.4208192401563335	7.845950399878296e-60
dms_infa	DMS_min	tape	0.2356797230262909	1.0125160289824697e-18
dms_infa	DMS_rich	DeepSequence	0.5307814630161093	2.840276824489343e-100
dms_infa	DMS_rich	esm1b	0.4208192401563335	7.845950399878296e-60
dms_infa	DMS_rich	tape	0.2356797230262909	1.0125160289824697e-18
dms_mapk1	DMS_DOX	DeepSequence	0.524514722370891	0.0
dms_mapk1	DMS_DOX	esm1b	0.373504969562609	1.9699699099466527e-224
dms_mapk1	DMS_DOX	tape	0.38671135992345945	8.504481770906424e-242
dms_mapk1	DMS_SCH	DeepSequence	0.08739474498220408	5.027470327273498e-13
dms_mapk1	DMS_SCH	esm1b	0.1327464226169571	3.76650777226928e-28
dms_mapk1	DMS_SCH	tape	0.11865359835231262	8.827317007493954e-23
dms_mapk1	DMS_VRT	DeepSequence	0.19226655810441598	1.0358117677458512e-57
dms_mapk1	DMS_VRT	esm1b	0.19428791686892685	6.468816867288706e-59
dms_mapk1	DMS_VRT	tape	0.1960157656148386	5.896108441351724e-60
dms_p53	DMS_null_etoposide	DeepSequence	0.39916046455733617	5.587358101232554e-283
dms_p53	DMS_null_etoposide	esm1b	0.4662117127112948	0.0
dms_p53	DMS_null_etoposide	tape	0.14930492620836475	2.1785564796643656e-38
dms_p53	DMS_null_Nutlin	DeepSequence	0.32184512921424985	4.472343172720859e-179
dms_p53	DMS_null_Nutlin	esm1b	0.483120621788006	0.0
dms_p53	DMS_null_Nutlin	tape	0.14527600537808935	2.0485675143958018e-36
dms_p53	DMS_WT_Nutlin	DeepSequence	0.3964885512825907	6.819476268696585e-279
dms_p53	DMS_WT_Nutlin	esm1b	0.5383843977676436	0.0
dms_p53	DMS_WT_Nutlin	tape	0.18212067187086703	1.4650629497869918e-56
dms_pab1	DMS	DeepSequence	0.646482582897206	1.9835289912584704e-141
dms_pab1	DMS	esm1b	0.5534424865670067	3.2797864227792347e-96
dms_pab1	DMS	tape	0.04205833373171714	0.14757671051702773
dms_pa	DMS	esm1b	0.06729336828823616	0.004108023358839157
dms_pa	DMS	tape	0.027918215473392165	0.2342576639444928
dms_pten	DMS_(a)	DeepSequence	0.4138912237146598	5.994125076026103e-170
dms_pten	DMS_(a)	esm1b	0.4761378462978433	9.198046639956194e-232
dms_pten	DMS_(a)	tape	0.0823465024990426	1.2377178356353775e-07
dms_pten	DMS_(b)	DeepSequence	0.5104705911027728	0.0
dms_pten	DMS_(b)	esm1b	0.48367075310876645	0.0
dms_pten	DMS_(b)	tape	0.11599013311799901	3.5900737115909804e-23
dms_pten	DMS_highqual_(b)	DeepSequence	0.5559132663038404	0.0
dms_pten	DMS_highqual_(b)	esm1b	0.5260012052540839	0.0
dms_pten	DMS_highqual_(b)	tape	0.12453342524812584	4.1916555277621856e-24
dms_sumo1	DMS	DeepSequence	0.5337810656274805	8.032294451579581e-126
dms_sumo1	DMS	esm1b	0.3157885896276414	1.1241442989969585e-40
dms_sumo1	DMS_flipped	DeepSequence	0.5362040259610918	3.6615327903771633e-127
dms_sumo1	DMS_flipped	esm1b	0.31668451584849927	6.568359153027196e-41
dms_sumo1	DMS_flipped	tape	0.11256949630941251	3.2755212179207252e-06
dms_sumo1	DMS	tape	0.113012016307842	2.995198806196016e-06
dms_tpk1	DMS	DeepSequence	0.24280099811590772	6.59230518635381e-44
dms_tpk1	DMS	esm1b	0.27265247383642754	2.4467581517281284e-55
dms_tpk1	DMS_flipped	DeepSequence	0.2564580220213769	5.9652162548650945e-49
dms_tpk1	DMS_flipped	esm1b	0.287941989304923	8.776512213990713e-62
dms_tpk1	DMS_flipped	tape	0.0722778466925846	4.4990937895917364e-05
dms_tpk1	DMS	tape	0.0729320149178018	3.834059710670674e-05
dms_tpmt	DMS	DeepSequence	0.4834839985341243	1.835353754713478e-215
dms_tpmt	DMS	esm1b	0.4725121311131753	1.4421159428018087e-204
dms_tpmt	DMS	tape	0.17541301086364663	7.063209389025722e-27
dms_ube2i	DMS	DeepSequence	0.5032009533628997	1.3342316719484786e-164
dms_ube2i	DMS	esm1b	0.4263867568406454	9.546331130764871e-114
dms_ube2i	DMS_flipped	DeepSequence	0.5234873675079789	2.3866498382839045e-180
dms_ube2i	DMS_flipped	esm1b	0.4446982138329051	1.030480784548674e-124
dms_ube2i	DMS_flipped	tape	0.25288409225938474	1.0978416415263214e-38
dms_ube2i	DMS	tape	0.24599286144592303	1.2334421881803485e-36
dms_ubi4	DMS_(a)	DeepSequence	0.07270297274986905	0.011938746759664305
dms_ubi4	DMS_(a)	esm1b	0.1410180933635024	9.870809481016613e-07
dms_ubi4	DMS_(a)	tape	0.045150016465389034	0.11877341114537204
dms_ubi4	DMS_excess_(a)	DeepSequence	0.010365479127409668	0.8494140150138807
dms_ubi4	DMS_excess_(a)	esm1b	0.010811740592188342	0.8430130907790758
dms_ubi4	DMS_excess_(a)	tape	0.026532512680460474	0.6269155200865255
dms_ubi4	DMS_limiting_(b)	DeepSequence	0.1527675569083452	1.1742149691927832e-08
dms_ubi4	DMS_limiting_(b)	esm1b	0.12474707700206321	3.3498043920854033e-06
dms_ubi4	DMS_limiting_(b)	tape	0.09958659786699339	0.00021110758023253228
